# Resuscitating Sleeping Beauties: reviving a six-hundred-year-old amoeba and endosymbiont

**DOI:** 10.1101/2023.09.22.558946

**Authors:** Hasni Issam, Mamadou Lamine Tall, Matthieu Le Bailly, Philippe Colson, Anthony Levasseur, Didier Raoult, Bernard La Scola, Michel Drancourt

## Abstract

Coprolites are sources of ancient human gut microbiota and parasites. Paleomicrobiological investigation of a 14^th^-century coprolite revealed amoeba cysts that when cultured were identified as *Acanthamoeba castellanii* strain Namur. Genomic DNA sequencing indicated a 69-Mb, 57.9% GC content genome encoding 40,545 proteins, including 266 amoeba sequences sharing the best hit with amoeba-resisting microorganisms, including 170 with giant viruses. An endosymbiont we named *Coprolita marseillensis* was revealed by electron microscopy that harbored a 1-Mb genome of Rickettsiales ancestry encoding 1,738 predicted genes. Most of the amoeba genomic complement was related to biological functions giving the amoeba the capacity to survive in various ecological niches, including genes associated with anaerobic respiration and dormancy that were detected in bacteria resuscitated from permafrost, but not in controls that had not been resurrected. Investigating these 600-year-old “sleeping beauties” indicated the centuries-long survival of unicellular organisms and the mixed capability of anaerobic respiration coupled with dormancy.
