## Supplemental Table 3 for "Resuscitating Sleeping Beauties: reviving a six-hundred-year-old amoeba and endosymbiont"

### Sheet: A
The mesaures are performed in triplicate in the times.
Hydrogen and CO2 concentration measurements.
		mixutre O2/N	H2	C02				Quantification of H2
	Quantification of the air under the curve at day 0	851737	0	733				Measured Area	Quantity (nmol)	ymol/L (injection 100 yL)	ppm (injection 100 uL)
	Quantification of the air under the curve at day 14	831712	25462	102946				25462	49	494	12060

### Sheet: B
	Summary of gene related to survival
				Acanthamoeba castellanii strain Namur	Yersina pestis	Coprolita marseillensis	Tomitella biformata AHU 1821
				Vitamin B12-dependent ribonucleoside-diphosphate reductase (dormancy mechanism)	Vitamin B12-dependent ribonucleoside-diphosphate reductase (dormancy mechanism)	Vitamin B12-dependent ribonucleoside-diphosphate reductase (dormancy mechanism)	Nitrate reductase-like protein NarX (dormancy mechanism)
				NADH dehydrogenase-like protein Rv1812c (dormancy mechanism)	Nicotinate phosphoribosyltransferase (dormancy mechanism)	NADH dehydrogenase-like protein Rv1812c (dormancy mechanism)	Uncharacterized protein Rv2003c (dormancy mechanism)
				Probable cation-transporting ATPase (dormancy mechanism)	NADH dehydrogenase-like protein Rv1812c (dormancy mechanism)	Probable cation-transporting ATPase F (dormancy mechanism)	Vitamin B12-dependent ribonucleoside-diphosphate reductase (dormancy mechanism)
				DNA-binding transcriptional activator DevR/Dos (dormancy mechanism)	CTPF_MYCTU Probable cation-transporting ATPase F (dormancy mechanism)	Oxygen sensor histidine kinase response regulator DevS/DosS (dormancy mechanism)	NADH dehydrogenase-like protein Rv1812c (dormancy mechanism)
				Hypoxic response protein 1 (dormancy mechanism)	Uncharacterized protein Rv2003c (dormancy mechanism)	DNA-binding transcriptional activator DevR/DosR (dormancy mechanism)	Putative ATP-dependent 6-phosphofructokinase isozyme (dormancy mechanism)
				Nicotinate phosphoribosyltransferase pncB2 (dormancy mechanism)	Putative ATP-dependent 6-phosphofructokinase isozyme (dormancy mechanism)	pyruvate ferredoxin oxidoreductase (anaerobic metabolism)	succinyl CoA-acetoacetate CoA transferase (anaerobic metabolism)
				pyruvate ferredoxin oxidoreductase (anaerobic metabolism)	Hypoxic response protein 1 (dormancy mechanism)	succinyl CoA-acetoacetate CoA transferase (anaerobic metabolism)	pyruvate ferredoxin oxidoreductase (anaerobic metabolism)
				FeFe-hydrogenase maturase HydG (anaerobic metabolism)	MYCTU Oxygen sensor histidine kinase response regulator DevS/DosS (dormancy mechanism)	Ferredoxin (dormancy mechanism)	Probable polyglutamine synthesis accessory protein (dormancy mechanism)
				succinyl CoA-acetoacetate CoA transferase (anaerobic metabolism)	DNA-binding transcriptional activator DevR/Dos (dormancy mechanism)	Uncharacterized protein Rv1734c (dormancy mechanism)	Probable diacyglycerol O-acyltransferase tgs1 (dormancy mechanism)
				FeFe-hydrogenase maturase HydFE (anaerobic metabolism)	Nitrate reductase-like protein NarX (dormancy mechanism)	Alpha-crystallin (dormancy mechanism)	Universal stress protein Rv2005c (dormancy mechanism)
				Uncharacterized glycosyl hydrolase R (dormancy mechanism)	succinyl CoA-acetoacetate CoA transferase (anaerobic metabolism)	Uncharacterized protein Rv2030c (dormancy mechanism)	FeFe-hydrogenase maturase HydE (anaerobic metabolism)
				Probable polyglutamine synthesis accessory protein Rv0574c (dormancy mechanism)	FeFe-hydrogenase maturase HydG (anaerobic metabolism)	Putative phosphoribosyl transferase Rv0571c (dormancy mechanism)	Uncharacterized glycosyl hydrolase Rv2006 (dormancy mechanism)
				Probable diacyglycerol O-acyltransferase tgs1 (dormancy mechanism)	pyruvate ferredoxin oxidoreductase (anaerobic metabolism)		Ferredoxin (dormancy mechanism)
				Universal stress protein Rv2005c (dormancy mechanism)	Oxygen sensor histidine kinase response regulator DosT (dormancy mechanism)		Uncharacterized protein Rv1734c (dormancy mechanism)
				Alpha-crystallin (dormancy mechanism)			Putative phosphoribosyl transferase Rv0571c (dormancy mechanism)
				Uncharacterized protein Rv2030c (dormancy mechanism)			Uncharacterized membrane protein Rv1735c (dormancy mechanism)
				Putative phosphoribosyl transferase Rv0571c (dormancy mechanism)			Universal stress protein Rv3134c (dormancy mechanism)
				FeFe-hydrogenase maturase HydEF (anaerobic metabolism)			Universal stress protein Rv2623 (dormancy mechanism)
				FeFe-hydrogenase (anaerobic metabolism)			Universal stress protein Rv3134c (dormancy mechanism)
				nitrate reductase (anaerobic metabolism)			Uncharacterized protein Rv1998c (dormancy mechanism)
							Dormancy associated translation inhibitor (dormancy mechanism)
							Uncharacterized HTH-type transcriptional regulator (dormancy mechanism)
							Putative NAD(P)H nitroreductase Rv3131 (dormancy mechanism)
							Uncharacterized protein Rv2627c (dormancy mechanism)
							Probable nitrate/nitrite transporter NarK2 (dormancy mechanism)
							Uncharacterized protein Rv3129 (dormancy mechanism)
				homologous genes shared with Yersinia pestis
				homologous genes shared between Coprolita marseillensis and Tomitella biformata AHU 1821
				homologous genes shared between A. castellanii and Tomitella biformata AHU 1821
				homologous genes shared between A. castellanii, Coprolita marseillensis and Tomitella biformata AHU 1821
				specific genes belonging at each organism
				homologous genes shared between A. castellanii and Coprolita marseillensis

### Sheet: C
Genes belonging A. castellanii strain Namur sharing homology with genes related to dormancy in Mycobacterium tuberculosis
					Mycobacterium tuberculosis genes	gene of Acanthamoeba castellanii strain Namur identification	e value	identity	coverage
					CCP46352.1	g22453.t1	3.74e-24	33.074	98
					CCP46348.1	g27582.t1	6.84e-22	25.490	73
					CCP46347.1	g2625.t1	6.48e-17	31.111	75
					CCP46346.1	g37328.t1	1.22e-07	29.018	68
					CCP46345.1	g13610.t1	5.29e-12	34.483	30
					CCP46340.1	g36918.t1	2.38e-30	31.907	64
					CCP46338.1	g16791.t1	5.79e-28	30.952	98
					CCP46337.1	g2143.t1	2.42e-21	24.040	93
					CCP46335.1	g1925.t1	2.68e-17	34.211	65
					CCP46332.1	g17947.t1	9.44e-25	40.000	41
					CCP46331.1	g26787.t1	2.03e-08	30.460	33
					Mycobacterium tuberculosis genes	gene of Coprolyta marseillensisidentification	e value	identity	coverage
					CCP46352.1	Endosy_00974	1.62e-23	26.923	98
					CCP46347.1	Endosy_00753	7.83e-32	36.905	95
					CCP46337.1	Endosy_00587	1.85e-06	30.081	22
					CCP46335.1	Endosy_00587	3.54e-07	30.579	54
					CCP46333.1	Endosy_01304	5.10e-07	22.727	27

### Sheet: D
						Genes related to anaerobic respiration in Acanthamoeba castellanii strain Namur
						gene of Acanthamoeba castellanii strain Neff related to anaerobic metabolism	gene of Acanthamoeba castellanii strain Namur identification	e value	identity	coverage
						[FeFe]-hydrogenase (EC110970.1)	g29751.t1	0.0	97.251	86
						[FeFe]-hydrogenase (EC109037.1)	g29751.t1	1.90e-146	97.368	62
						pyruvate:ferredoxin oxidoreductase (Pfo) (EC107872.1)	g37244.t1	6.44e-180	96.588	99
						[FeFe]-hydrogenase maturase HydE (EC100760.1)	g9738.t1	1.90e-155	92.526	97
						[FeFe]-hydrogenase maturase HydE (EC110418.1)	g26761.t1	0.0	94.118	91
						[FeFe]-hydrogenase maturase HydE (EC106931.1)	g26761.t1	1.94e-93	93.450	100
						[FeFe]-hydrogenase maturase HydG (EC108023.1)	g6745.t1	8.99e-154	92.231	100
						[FeFe]-hydrogenase maturase HydG (EC108506.1)	g6745.t1	0.0	99.435	88
						[FeFe]-hydrogenase maturase HydG (EC108506.1)	g6745.t1	4.47e-13	100.000	88
						succinyl CoA-acetoacetate CoA transferase (EC108981.1)	g3318.t1	1.86e-101	88.889	66
						succinyl CoA-acetoacetate CoA transferase (EC106432.1)	g3318.t1	5.14e-46	97.196	100
						succinyl CoA-acetoacetate CoA transferase (EC101929.1)	g28161.t1	1.89e-101	98.104	83
						succinyl CoA-acetoacetate CoA transferase (EC101929.1)	g28161.t1	4.17e-83	98.837	83
						succinate dehydrogenase and fumarate reductase ironsulfur protein, partial (ELR11117.1)	g20827.t1	5.85e-45	54.144	49
						uccinate dehydrogenase, cytochrome b556 subunit protein (XP_004367486.1)	g11976.t1	8.69e-108	80.189	100
						succinate dehydrogenase and fumarate reductase ironsulfur subfamily (ELR18673.1)	g33097.t1	2.90e-170	76.708	73
						succinate dehydrogenase and fumarate reductase ironsulfur protein (XP_004354032.1)	g29129.t1	9.19e-71	57.589	63
						succinate dehydrogenase and fumarate reductase ironsulfur protein, partial (XP_004333130.1)	g20827.t1	5.85e-45	54.144	49
						succinate dehydrogenase and fumarate reductase ironsulfur subfamily protein (XP_004340716.1)	g33097.t1	2.90e-170	76.708	73
						pyruvate ferredoxin oxidoreductase (ELR17033.1)	g37842.t1	4.48e-64	67.059	31
						pyruvate ferredoxin oxidoreductase (XP_004339046.1)	g37842.t1	4.48e-64	67.059	31
						pyruvate ferredoxin oxidoreductase (JAC88997.1)	g37244.t1	0.0	92.647	39
						pyruvate:ferredoxin (flavodoxin) oxidoreductase (ELR14981.1)	g37244.t1	0.0	92.402	35
						pyruvate:ferredoxin (flavodoxin) oxidoreductase (XP_004336994.1)	g37244.t1	0.0	92.402	35
						FeFe-hydrogenase [Acanthamoeba castellanii (JAC89001.1)	g29751.t1	0.0	99.322	43
						FeFe-hydrogenase maturase HydE (JAC89000.1)	g26761.t1	0.0	91.667	64
						FeFe-hydrogenase maturase HydF (JAC88999.1)	g9741.t1	0.0	86.588	94
						FeFe-hydrogenase maturase HydG (JAC88998.1)	g6745.t1	0.0	87.317	100
						iron hydrogenase assembly protein (ELR20974.1)	g9741.t1	0.0	88.627	100
						hydrogenase assembly factor, putative (ELR20982.1)	g6745.t1	0.0	92.444	100
						iron hydrogenase assembly protein (XP_004344717.1)	g9741.t1	0.0	88.627	100
						hydrogenase assembly factor, putative (XP_004344725.1)	g6745.t1	0.0	92.444	100
						pyruvate:ferredoxin (flavodoxin) oxidoreductase ( XP_004336994.1)	g34752.t1	0.0	98.66%	0.7
						pyruvate:ferredoxin (flavodoxin) oxidoreductase (XP_004336994.1)	g37245.t1	6e-75	98.35%	0.96
						[FeFe]-hydrogenase (EC110970.1)	g29751.t1	0.0	97.251	86
						[FeFe]-hydrogenase (EC109037.1)	g29751.t1	1.90e-146	97.368	62
						pyruvate:ferredoxin oxidoreductase (Pfo) (EC107872.1)	g37244.t1	6.44e-180	96.588	99
						[FeFe]-hydrogenase HydE (EC100760.1)	g9738.t1	1.90e-155	92.526	97
						[FeFe]-hydrogenase HydE (EC110418.1)	g26761.t1	0.0	94.118	91
						[FeFe]-hydrogenase HydE (EC106931.1)	g26761.t1	1.94e-93	93.450	100
						[FeFe]-hydrogenase maturase HydG (EC108023.1)	g6745.t1	8.99e-154	92.231	100
						[FeFe]-hydrogenase HydG (EC108506.1)	g6745.t1	0.0	99.435	88
						[FeFe]-hydrogenase HydG (EC108506.1)	g6745.t1	4.47e-13	100.000	88
						succinyl CoA-acetoacetate CoA transferase (EC108981.1)	g3318.t1	1.86e-101	88.889	66
						succinyl CoA-acetoacetate CoA transferase (EC106432.1)	g3318.t1	5.14e-46	97.196	100
						succinyl CoA-acetoacetate CoA transferase (EC101929.1)	g28161.t1	1.89e-101	98.104	83
						succinyl CoA-acetoacetate CoA transferase (EC101929.1)	g28161.t1	4.17e-83	98.837	83

### Sheet: E
gene related to the A. castellanii anaerobic metabolism compared with Tomitella biformata, Yersina pestis and Coprolita marseillensis protein sequences.
					Tomitella biformata AHU 1821 genes	A. castellanii genes related to anaerobic function	function of A. castellanii homologous genes	evalue	identity (%)	coverage (%)
					gene 595	g3318.t1	succinyl CoA-acetoacetate CoA transferase	6e-20	52.13	45.0
					gene 285	g26761.t1	FeFe-hydrogenase maturase HydE	0.0003	28.33	37.0
					gene 31	g34752.t1	pyruvate ferredoxin oxidoreductase	4.90e-04	33.333	25
					Yersina pestis genes	A. castellanii genes related to anaerobic function	function of A. castellanii homologous genes	evalue	identity (%)	coverage (%)
					AJJ80732.1	g37244.t1	pyruvate ferredoxin oxidoreductase	7.04e-111	43.932	33
					AJJ79880.1	g34752.t1	pyruvate:ferredoxin oxidoreductase	3.38e-06	26.786	41
					Coprolita marseillensis genes	A. castellanii genes related to anaerobic function	function of A. castellanii homologous genes	e-value	identity (%)	coverage (%)
					Endosy_00681	g3318.t1	succinyl CoA-acetoacetate CoA transferase	4e-21	38.04	0.41
					Endosy_00033	g37842.t1	pyruvate ferredoxin oxidoreductase	2e-05	16	37.04%

### Sheet: F
			gene related to the M. tuberculosis dormancy metabolism compared with A. castellanii, Tomitella biformata, Yersina pestis and Coprolita marseillensis protein sequences.
						Tomitella biformata AHU 1821 genes	M. tuberculosis genes related to dormancy function	evalue	identity (%)	coverage (%)
						gene_760	Dormancy associated translation inhibitor	0.001	25.758	30
						gene_2999	Uncharacterized protein Rv2627c	0.001	28.788	41
						gene_3969	Putative phosphoribosyl transferase Rv0571c	1.03e-04	33.846	22
						gene_3614	NARX_MYCTU Nitrate reductase-like protein NarX	3.77e-39	48.750	78
						gene_4375	Y3129_MYCTU Uncharacterized protein Rv3129	2.11e-15	35.052	68
						gene_192	Putative ATP-dependent 6-phosphofructokinase isozyme	4.98e-81	45.847	98
						gene_1777	Probable polyglutamine synthesis accessory protein	2.14e-04	32.432	22
						gene_221	Universal stress protein Rv2623	1.40e-06	35.165	51
						gene_234	Universal stress protein Rv3134c	1.82e-11	34.746	55
						gene_445	Uncharacterized protein Rv2003c	3.15e-04	30.928	46
						gene_539	Putative NAD(P)H nitroreductase Rv3131	0.001	29.630	47
						gene_633	Uncharacterized glycosyl hydrolase Rv2006	0.001	31.579	39
						gene_672	Uncharacterized membrane protein Rv1735c	1.24e-69	61.310	48
						gene_824	Universal stress protein Rv3134c	0.001	32.759	19
						gene_851	Probable nitrate/nitrite transporter NarK2	0.002	30.159	27
						gene_883	Vitamin B12-dependent ribonucleoside-diphosphate reductase	0.001	28.261	24
						gene_953	Universal stress protein Rv2005c	0.001	29.730	93
						gene_1113	Uncharacterized protein Rv1734c	2.31e-04	28.986	18
						gene_1327	Uncharacterized protein Rv1998c	2.90e-07	53.571	82
						gene_442	Uncharacterized HTH-type transcriptional regulator	1.25e-04	30.769	64
						gene_45	NADH dehydrogenase-like protein Rv1812c	1.21e-17	28.125	72
						gene_133	Ferredoxin OS=Mycobacterium tuberculosis	1.11e-36	59.770	100
						gene_692	Probable diacyglycerol O-acyltransferase tgs1	1.01e-48	32.500	87
						Yersina pestis genes	M. tuberculosis genes related to dormancy function	e-value	identity (%)	coverage (%)
						AJJ79935.1	Vitamin B12-dependent ribonucleoside-diphosphate reductase	1.47e-41	25.216	69
						AJJ79647.1	Nicotinate phosphoribosyltransferase pncB2	5.46e-07	23.873	73
						AJJ81548.1	Nitrate reductase-like protein NarX	7.28e-08	26.738	28
						AJJ78349.1	NADH dehydrogenase-like protein Rv1812c	4.45e-11	25.592	51
						AJJ79792.1	Probable cation-transporting ATPase F	0.0	41.217	96
						AJJ78960.1	Uncharacterized protein Rv2003c	1.89e-04	30.851	33
						AJJ81098.1	Putative ATP-dependent 6-phosphofructokinase isozyme	1.24e-17	28.030	78
						AJJ81632.1	Hypoxic response protein	1.41e-04	27.119	81
						AJJ78698.1	Oxygen sensor histidine kinase response regulator DevS/DosS	4.63e-11	24.790	38
						AJJ81147.1	DNA-binding transcriptional activator DevR/DosR	8.32e-34	33.495	95
						AJJ78698.1	Oxygen sensor histidine kinase response regulator DosT	1.30e-14	26.374	45
						Coprolita marseillensis genes	M. tuberculosis genes related to dormancy function	e-value	identity (%)	coverage (%)
						Endosy_00255	Vitamin B12-dependent ribonucleoside-diphosphate reductase	9.12e-56	28.788	81
						Endosy_01701	Putative phosphoribosyl transferase Rv0571c	1.72e-32	30.622	47
						Endosy_00606	Uncharacterized protein Rv1734c	4.62e-09	29.487	98
						Endosy_00137	NADH dehydrogenase-like protein Rv1812c	8.43e-19	21.450	79
						Endosy_01332	Probable cation-transporting ATPase F	1.34e-06	29.293	35
						Endosy_00762	Ferredoxin	1.59e-17	51.667	53
						Endosy_01701	Uncharacterized protein Rv2030c	1.53e-34	32.683	30
						Endosy_01263	Alpha-crystallin	1.34e-12	31.034	88
						Endosy_00213	Oxygen sensor histidine kinase response regulator DevS/DosS	3.26e-04	27.381	12
						Endosy_00993	Universal stress protein Rv3134c	7.16e-06	30.380	35
						Acanthamoeba castellanii genes	M. tuberculosis genes related to dormancy function	e-value	identity (%)	coverage (%)
						Vitamin B12-dependent ribonucleoside-diphosphate reductase	g7350.t1	1.19e-50	26.727	69
						Putative phosphoribosyl transferase Rv0571c	g30933.t1	1.16e-44	42.925	47
						Nicotinate phosphoribosyltransferase pncB2	g10443.t1	4.67e-20	43.333	30
						Probable polyglutamine synthesis accessory protein Rv0574c	g10911.t1	3.12e-23	35.897	50
						NADH dehydrogenase-like protein Rv1812c	g31417.t1	0.001	28.571	21
						Probable cation-transporting ATPase F	g17223.t1	6.12e-166	35.349	97
						Universal stress protein Rv2005c	g38548.t1	1.74e-04	45.833	16
						Uncharacterized glycosyl hydrolase Rv2006	g32794.t1	2.63e-57	36.452	23
						Uncharacterized protein Rv2030c	g4752.t1	2.46e-57	37.216	42
						Alpha-crystallin	g25611.t1	6.28e-10	32.174	74
						Hypoxic response protein 1	g10429.t1	2.32e-11	26.724	80
						Probable diacyglycerol O-acyltransferase tgs1	g14660.t1	3.24e-09	33.333	30
						Universal stress protein Rv3134c	g22353.t1	2.42e-04	29.730	34
