## Supplemental Table 4 for "Resuscitating Sleeping Beauties: reviving a six-hundred-year-old amoeba and endosymbiont"

### Sheet: A
Chloroalkane and chloroalkene degradation
Chloroalkane and chloroalkene
					Acanthamoeba castellani gene identification	annotation in KEGG database	kegg identification	gene involved in metabolism pathway
					g38927.t1, g39966.t1	S-(hydroxymethyl)glutathione dehydrogenase / alcohol dehydrogenase [EC:1.1.1.284 1.1.1.1]	K00626	Chloroalkane and chloroalkene degradation
					g28046.t1	aldehyde dehydrogenase (NAD+) [EC:1.2.1.3]	K00128	Chloroalkane and chloroalkene degradation
					g31269.t1	soluble epoxide hydrolase / lipid-phosphate phosphatase [EC:3.3.2.10 3.1.3.76]	K08726	Chloroalkane and chloroalkene degradation
					g29817.t1, g29818.t1	alcohol dehydrogenase, propanol-preferring [EC:1.1.1.1]	K13953	Chloroalkane and chloroalkene degradation
					g34713.t1	aldehyde dehydrogenase (NAD+) [EC:1.2.1.3]	K00128	Chloroalkane and chloroalkene degradation
					g22178.t1	alcohol dehydrogenase (cytochrome c) [EC:1.1.2.8]	K00114	Chloroalkane and chloroalkene degradation
					g22534.t1	aldehyde dehydrogenase (NAD+) [EC:1.2.1.3]	K00128	Chloroalkane and chloroalkene degradation
					g22111.t1, g23211.t1	alcohol dehydrogenase, propanol-preferring [EC:1.1.1.1]	K13953	Chloroalkane and chloroalkene degradation
					g19934.t1	aldehyde dehydrogenase (NAD+) [EC:1.2.1.3]	K00128	Chloroalkane and chloroalkene degradation
					g16880.t1	soluble epoxide hydrolase / lipid-phosphate phosphatase [EC:3.3.2.10 3.1.3.76]	K08726	Chloroalkane and chloroalkene degradation
					g8968.t1, g9498.t1, g9499.t1, g10956.t1, g10959.t1	aldehyde dehydrogenase (NAD+) [EC:1.2.1.3]	K00128	Chloroalkane and chloroalkene degradation
					g3270.t1	S-(hydroxymethyl)glutathione dehydrogenase / alcohol dehydrogenase [EC:1.1.1.284 1.1.1.1]	K00121	Chloroalkane and chloroalkene degradation
					g1426.t1, g2409.t1	aldehyde dehydrogenase (NAD+) [EC:1.2.1.3]	K00128	Chloroalkane and chloroalkene degradation
					g5919.t1, g5920.t1	aldehyde dehydrogenase (NAD+) [EC:1.2.1.3]	K00128	Chloroalkane and chloroalkene degradation
					g5866.t1	alcohol dehydrogenase, propanol-preferring [EC:1.1.1.1]	K13953	Chloroalkane and chloroalkene degradation

### Sheet: B
			secondary metabolite
				Acanthamoeba castellani gene identification	annotation in KEGG database	kegg identification	gene involved in metabolism pathway
				g39045.t1	3,5-epimerase/4-reductase [EC:5.1.3.- 1.1.1.-]	K12451	Polyketide sugar unit biosynthesis
				g7261.t1, g7264.t1	3,5-epimerase/4-reductase [EC:5.1.3.- 1.1.1.-]	K12451
				Acanthamoeba castellani gene identification	annotation in KEGG database	kegg identification	gene involved in metabolism pathway
				g36044.t1	phosphoglucomutase [EC:5.4.2.2]	K01835	Streptomycin biosynthesis
				g35119.t1	phosphoglucomutase [EC:5.4.2.2]	K01835	Streptomycin biosynthesis
				g18632.t1	myo-inositol-1-phosphate synthase [EC:5.5.1.4]	K01858	Streptomycin biosynthesis
				g10409.t1	phosphoglucomutase [EC:5.4.2.2]	K01835	Streptomycin biosynthesis
				g36484.t1	UDP-N-acetylglucosamine diphosphorylase / glucose-1-phosphate thymidylyltransferase / UDP-N-acetylgalactosamine diphosphorylase / glucosamine-1-phosphate N-acetyltransferase / galactosamine-1-phosphate N-acetyltransferase [EC:2.7.7.23 2.7.7.24 2.7.7.83 2.3.1.157 2.3.1.276]	K23144	Streptomycin biosynthesis
				g1705.t1	glucokinase [EC:2.7.1.2]	K00845	Streptomycin biosynthesis
				g3639.t1	myo-inositol-1-phosphate synthase [EC:5.5.1.4]	K01858	Streptomycin biosynthesis
				g4226.t1	myo-inositol-1(or 4)-monophosphatase [EC:3.1.3.25]	K01092	Streptomycin biosynthesis
				g4226.t1	myo-inositol-1(or 4)-monophosphatase [EC:3.1.3.25]	K01092	Streptomycin biosynthesis
				Acanthamoeba castellani gene identification	annotation in KEGG database	kegg identification	gene involved in metabolism pathway
				g29253.t1	penicillin G amidase [EC:3.5.1.11]	K01434	Penicillin
				g26250.t1	D-amino-acid oxidase [EC:1.4.3.3]	K00273	Penicillin
				g24265.t1	penicillin G amidase [EC:3.5.1.11]	K01434	Penicillin

### Sheet: C
Terpenoid backbone biosynthesis
			Acanthamoeba castellani gene identification	annotation in KEGG database	kegg identification	gene involved in metabolism pathway
			g38249.t1	acetyl-CoA C-acetyltransferase [EC:2.3.1.9]	K00626	Terpenoid backbone biosynthesis
			g28972.t1	hydroxymethylglutaryl-CoA reductase (NADPH) [EC:1.1.1.34]	K00021	Terpenoid backbone biosynthesis
			g31570.t1	hydroxymethylglutaryl-CoA reductase (NADPH) [EC:1.1.1.34]	K00626	Terpenoid backbone biosynthesis
			g30403.t1	farnesyl diphosphate synthase [EC:2.5.1.1 2.5.1.10]	K00787	Terpenoid backbone biosynthesis
			g30984.t1	isopentenyl-diphosphate Delta-isomerase [EC:5.3.3.2]	K01823	Terpenoid backbone biosynthesis
			g30240.t1	prenylcysteine oxidase / farnesylcysteine lyase [EC:1.8.3.5 1.8.3.6]	K05906	Terpenoid backbone biosynthesis
			g34007.t1	hydroxymethylglutaryl-CoA reductase (NADPH) [EC:1.1.1.34]	K00021	Terpenoid backbone biosynthesis
			g34738.t1	geranylgeranyl diphosphate synthase, type III [EC:2.5.1.1 2.5.1.10 2.5.1.29]	K00804	Terpenoid backbone biosynthesis
			g34629.t1, g34631.t1	mevalonate kinase [EC:2.7.1.36]	K00869	Terpenoid backbone biosynthesis
			g35443.t1	hydroxymethylglutaryl-CoA synthase [EC:2.3.3.10]	K01641	Terpenoid backbone biosynthesis
			g27886.t1	acetyl-CoA C-acetyltransferase [EC:2.3.1.9]	K00626	Terpenoid backbone biosynthesis
			g25434.t1	protein farnesyltransferase/geranylgeranyltransferase type-1 subunit alpha [EC:2.5.1.58 2.5.1.59]	K05955	Terpenoid backbone biosynthesis
			g27644.t1	prenylcysteine alpha-carboxyl methylesterase [EC:3.1.1.-]	K15889	Terpenoid backbone biosynthesis
			g23196.t1	prenylcysteine oxidase / farnesylcysteine lyase [EC:1.8.3.5 1.8.3.6]	K05906	Terpenoid backbone biosynthesis
			g21629.t1	protein farnesyltransferase subunit beta [EC:2.5.1.58]	K05954	Terpenoid backbone biosynthesis
			g22298.t1	prenyl protein peptidase [EC:3.4.22.-]	K08658	Terpenoid backbone biosynthesis
			g19958.t1	protein-S-isoprenylcysteine O-methyltransferase [EC:2.1.1.100]	K00587	Terpenoid backbone biosynthesis
			g16959.t1	phosphomevalonate kinase [EC:2.7.4.2]	K00938	Terpenoid backbone biosynthesis
			g16454.t1	prenylcysteine oxidase / farnesylcysteine lyase [EC:1.8.3.5 1.8.3.6]	K05906	Terpenoid backbone biosynthesis
			g13798.t1, g13832.t1	STE24 endopeptidase [EC:3.4.24.84]	K06013	Terpenoid backbone biosynthesis
			g13961.t1	ditrans,polycis-polyprenyl diphosphate synthase [EC:2.5.1.87]	K11778	Terpenoid backbone biosynthesis
			g14466.t1	prenylcysteine alpha-carboxyl methylesterase [EC:3.1.1.-]	K15889	Terpenoid backbone biosynthesis
			g8210.t1	prenylcysteine oxidase / farnesylcysteine lyase [EC:1.8.3.5 1.8.3.6]	K05906	Terpenoid backbone biosynthesis
			g10132.t1	protein farnesyltransferase subunit beta [EC:2.5.1.58]	K05954	Terpenoid backbone biosynthesis
			g2515.t1	hydroxymethylglutaryl-CoA reductase (NADPH) [EC:1.1.1.34]	K00021	Terpenoid backbone biosynthesis
			g1747.t1	mevalonate kinase [EC:2.7.1.36]	K00804	Terpenoid backbone biosynthesis
			g3406.t1	hydroxymethylglutaryl-CoA synthase [EC:2.3.3.10]	K00869	Terpenoid backbone biosynthesis
			g3741.t1	hydroxymethylglutaryl-CoA synthase [EC:2.3.3.10]	K01641	Terpenoid backbone biosynthesis
			g2215.t1, g2216.t1	protein farnesyltransferase/geranylgeranyltransferase type-1 subunit alpha [EC:2.5.1.58 2.5.1.59]	K05955	Terpenoid backbone biosynthesis
			g1572.t1	prenylcysteine alpha-carboxyl methylesterase [EC:3.1.1.-]	K15889	Terpenoid backbone biosynthesis
			g6289.t1	STE24 endopeptidase [EC:3.4.24.84]	K06013	Terpenoid backbone biosynthesis

### Sheet: D
NRPS PKS
				Gene numbers	pfam domains	pathway product
				gene 5370	Beta-ketoacyl synthase, AMP-binding enzyme, Acyl transferase domain, Ketoacyl-synthetase C-terminal extension	Epothilone
				gene 30613	Beta-ketoacyl synthase,Phosphopantetheine attachment site,AMP-binding enzyme	Epothilone
				gene 40296	Ketoacyl-synthetase, Acyl transferase domain, Ketoacyl-synthetase	kirromycin

### Sheet: E
beta lactamase
						gene identification	Ncbi	cdd search	pfam
						gene 582	betalactamase [Acanthamoeba castellanii str. Neff]	metallo protease domain	mainly hydrolytic enzymes and related proteins which carry out various biological functions
						gene 1233	betalactamase [Acanthamoeba castellanii str. Neff]	CubicO group peptidase, beta-lactamase class C family [Defense mechanisms];	Beta-lactamase
						gene 3428	betalactamase [Acanthamoeba castellanii str. Neff]	Beta-lactamase; This family appears to be distantly related to pfam00905 and PF00768 .	Beta-lactamase
						gene 4036	betalactamase [Acanthamoeba castellanii str. Neff]	mainly hydrolytic enzymes and related proteins which carry out various biological functions	Metallo-beta-lactamase superfamily;
						gene 5347	betalactamase [Acanthamoeba castellanii str. Neff]		pfam00144 Beta-lactamase; This family appears to be distantly related to pfam00905 and PF00768
						gene 12051	betalactamase [Acanthamoeba castellanii str. Neff]	beta-lactamase class C family	pfam00144 Beta-lactamase;
						gene 12052	betalactamase [Acanthamoeba castellanii str. Neff]		pfam00144 Beta-lactamase
						gene 16886	betalactamase [Acanthamoeba castellanii str. Neff]		pfam00144 Beta-lactamase
						gene 18245	betalactamase domain protein [Acanthamoeba castellanii str. Neff]	Kc_like super family	cl21453. metallo-hydrolase-like_MBL-fold super family
						gene 26606	betalactamase [Acanthamoeba castellanii str. Neff]		pfam00144 Beta-lactamase
						gene 27399	betalactamase [Acanthamoeba castellanii str. Neff]		pfam00144 Beta-lactamase
						gene 28084	betalactamase [Acanthamoeba castellanii str. Neff]		pfam00144 Beta-lactamase
						gene 30819	betalactamase [Acanthamoeba castellanii str. Neff]		pfam00144 Beta-lactamase
						gene 31136	betalactamase [Acanthamoeba castellanii str. Neff]		pfam00144 Beta-lactamase
						gene 31137	betalactamase [Acanthamoeba castellanii str. Neff]		pfam00144 Beta-lactamase
						gene 34992	betalactamase [Acanthamoeba castellanii str. Neff]		pfam00144 Beta-lactamase
						gene 39627	metallobeta-lactamase domain containing protein[Acanthamoeba castellanii str. Neff]		metallo-hydrolase-like_MBL-fold super family
