## Supplemental Table 5 for "Resuscitating Sleeping Beauties: reviving a six-hundred-year-old amoeba and endosymbiont"

### Sheet: A
Acanthamoeba castellanii best-hits shared with ARB						Genes of A. castellanii strain Namur sharing best hits with ARB genes.
								gene identification	best-hit in nr (function)	best-hit in nr (organism)
								gene 3811	hypothetical protein	Candidatus Protochlamydia amoebophila
								gene 5757	hypothetical protein DB44_GU00010	Candidatus Protochlamydia amoebophila
								gene 9356	hypothetical protein DB41_CH00020	Neochlamydia sp. TUME1
								gene 9608	hypothetical protein DB44_GU00020	Candidatus Protochlamydia amoebophila
								gene 10731	hypothetical protein	Neochlamydia sp. TUME1
								gene 10885	hypothetical protein	Candidatus Protochlamydia amoebophila
								gene 10889	hypothetical protein DB44_GU00010	Candidatus Protochlamydia amoebophila
								gene 10963	hypothetical protein	Neochlamydia sp. TUME1
								gene 11326	hypothetical protein DB41_AX00010	Neochlamydia sp. TUME1
								gene 11355	hypothetical protein DB41_AX00010	Neochlamydia sp. TUME1
								gene 11357	hypothetical protein	Neochlamydia sp. TUME1
								gene 11361	hypothetical protein DB44_GS00010	Candidatus Protochlamydia amoebophila
								gene 11612	hypothetical protein DB41_AX00010	Neochlamydia sp. TUME1
								gene 11779	hypothetical protein DB44_GU00010	Candidatus Protochlamydia amoebophila
								gene 11837	hypothetical protein	Candidatus Protochlamydia amoebophila
								gene 12006	hypothetical protein DB41_CG00020, partial	Neochlamydia sp. TUME1
								gene 12008	hypothetical protein DB41_CG00020, partial	Neochlamydia sp. TUME1
								gene 12034	hypothetical protein DB44_GU00010	Candidatus Protochlamydia amoebophila
								gene 12036	hypothetical protein	Candidatus Protochlamydia amoebophila
								gene 12255	hypothetical protein DB41_CG00020, partial	Neochlamydia sp. TUME1
								gene 12766	hypothetical protein DB44_GU00010	Candidatus Protochlamydia amoebophila
								gene 12767	hypothetical protein DB44_GU00020	Candidatus Protochlamydia amoebophila
								gene 12931	hypothetical protein DB41_CG00020, partial	Neochlamydia sp. TUME1
								gene 12932	hypothetical protein DB41_CG00020, partial	Neochlamydia sp. TUME1
								gene 13060	hypothetical protein	Neochlamydia sp. TUME1
								gene 13061	hypothetical protein DB44_GU00010	Candidatus Protochlamydia amoebophila
								gene 13062	hypothetical protein	Neochlamydia sp. TUME1
								gene 14150	hypothetical protein DB41_CG00020, partial	Neochlamydia sp. TUME1
								gene 14367	hypothetical protein	Candidatus Protochlamydia amoebophila
								gene 14370	hypothetical protein	Candidatus Protochlamydia amoebophila
								gene 14371	hypothetical protein	Neochlamydia sp. TUME1
								gene 15430	hypothetical protein	Neochlamydia sp. TUME1
								gene 15431	hypothetical protein DB44_GU00010	Candidatus Protochlamydia amoebophila
								gene 15433	hypothetical protein	Neochlamydia sp. TUME1
								gene 15685	hypothetical protein	Neochlamydia sp. TUME1
								gene 16327	hypothetical protein DB41_CG00020, partial	Neochlamydia sp. TUME1
								gene 16634	hypothetical protein	Neochlamydia sp. TUME1
								gene 16677	hypothetical protein	Candidatus Protochlamydia amoebophila
								gene 16731	hypothetical protein	Candidatus Protochlamydia amoebophila
								gene 16735	hypothetical protein DB41_CG00020, partial	Neochlamydia sp. TUME1
								gene 16852	hypothetical protein	Candidatus Protochlamydia amoebophila
								gene 16856	hypothetical protein	Candidatus Protochlamydia amoebophila
								gene 16908	hypothetical protein	Candidatus Protochlamydia amoebophila
								gene 16909	hypothetical protein	Candidatus Protochlamydia amoebophila
								gene 17338	hypothetical protein DB41_CG00020, partial	Neochlamydia sp. TUME1
								gene 17657	hypothetical protein DB41_AX00010	Neochlamydia sp. TUME1
								gene 18268	hypothetical protein DB41_CG00020, partial	Neochlamydia sp. TUME1
								gene 18395	hypothetical protein	Candidatus Protochlamydia amoebophila
								gene 18708	hypothetical protein DB41_CG00020, partial	Neochlamydia sp. TUME1
								gene 18753	hypothetical protein	Candidatus Protochlamydia amoebophila
								gene 18930	hypothetical protein	Neochlamydia sp. TUME1
								gene 20186	hypothetical protein	Candidatus Protochlamydia amoebophila
								gene 20544	hypothetical protein	Candidatus Protochlamydia amoebophila
								gene 20786	hypothetical protein DB41_AX00010	Neochlamydia sp. TUME1
								gene 22661	hypothetical protein DB44_GU00010	Candidatus Protochlamydia amoebophila
								gene 23151	hypothetical protein	Neochlamydia sp. TUME1
								gene 23223	hypothetical protein	Candidatus Protochlamydia amoebophila
								gene 23656	hypothetical protein	Candidatus Protochlamydia amoebophila
								gene 24287	hypothetical protein DB44_GU00010	Candidatus Protochlamydia amoebophila
								gene 25045	hypothetical protein	Neochlamydia sp. TUME1
								gene 25148	hypothetical protein DB41_CG00020, partial	Neochlamydia sp. TUME1
								gene 25191	hypothetical protein	Candidatus Protochlamydia amoebophila
								gene 25241	hypothetical protein DB41_CG00020, partial	Neochlamydia sp. TUME1
								gene 25653	hypothetical protein DB44_HA00020, partial	Candidatus Protochlamydia amoebophila
								gene 25851	hypothetical protein	Neochlamydia sp. TUME1
								gene 26093	hypothetical protein DB44_GX00020	Candidatus Protochlamydia amoebophila
								gene 26489	hypothetical protein	Neochlamydia sp. TUME1
								gene 27325	hypothetical protein DB41_CG00020, partial	Neochlamydia sp. TUME1
								gene 27522	hypothetical protein DB41_CG00020, partial	Neochlamydia sp. TUME1
								gene 27828	hypothetical protein	Neochlamydia sp. TUME1
								gene 27977	hypothetical protein	Candidatus Protochlamydia amoebophila
								gene 28983	hypothetical protein DB41_CA00020, partial	Neochlamydia sp. TUME1
								gene 29257	hypothetical protein DB44_GU00010	Candidatus Protochlamydia amoebophila
								gene 29589	hypothetical protein	Neochlamydia sp. TUME1
								gene 30080	hypothetical protein	Candidatus Protochlamydia amoebophila
								gene 30631	F-box protein	Neochlamydia sp. EPS4
								gene 31671	hypothetical protein	Neochlamydia sp. TUME1
								gene 32007	hypothetical protein	Candidatus Protochlamydia amoebophila
								gene 33775	hypothetical protein	Neochlamydia sp. TUME1
								gene 34404	hypothetical protein	Neochlamydia sp. TUME1
								gene 35916	hypothetical protein	Neochlamydia sp. TUME1
								gene 36443	hypothetical protein DB41_CG00020, partial	Neochlamydia sp. TUME1
								gene 36596	hypothetical protein	Neochlamydia sp. TUME1
								gene 37051	hypothetical protein DB41_CG00020, partial	Neochlamydia sp. TUME1
								gene 37464	hypothetical protein DB41_AX00010	Neochlamydia sp. TUME1
								gene 38658	hypothetical protein DB41_CG00020, partial	Neochlamydia sp. TUME1
								gene 38892	hypothetical protein	Neochlamydia sp. TUME1
								gene 39430	hypothetical protein DB41_CG00020, partial	Neochlamydia sp. TUME1
								gene 40512	hypothetical protein	Candidatus Protochlamydia amoebophila
								gene 10752	hypothetical protein	Pseudomonas putida
								gene 28142	flavin reductase family protein	Pseudomonas fluorescens
								gene 31019	hypothetical protein	Pseudomonas putida
								gene 15170	TPR repeat protein	Acinetobacter calcoaceticus
								gene 15557	NACHT domain-containing protein	Acinetobacter calcoaceticus
								gene 3353	PPE domain-containing protein	Mycobacterium intracellulare
								gene 27640	hypothetical protein	Legionella pneumophila

### Sheet: B
Acanthamoeba castellanii strain Namur best-hits shared with giant viruses
					gene identification	best-hit in nr (function)	best-hit in nr (organism)
					gene 38	hypothetical protein ml_35	Mollivirus sibericum
					gene 798	F-box domain	Pandoravirus quercus
					gene 3258	hypothetical protein pqer_cds_1157	Pandoravirus quercus
					gene 3492	dihydrofolate reductase	Acanthamoeba castellanii medusavirus
					gene 3868	hypothetical protein pqer_cds_613	Pandoravirus quercus
					gene 4619	histidine phosphatase superfamily branch 1	Marseillevirus LCMAC103
					gene 4794	putative serine_threonine protein kinase receptor	Megavirus courdo7
					gene 4867	Ribonucleoside-diphosphate reductase small chain	Pandoravirus quercus
					gene 4876	SPFH domain containing protein	Pandoravirus neocaledonia
					gene 5683	hypothetical protein psal_cds_367	Pandoravirus salinus
					gene 5836	Metallophosphatase	Pandoravirus neocaledonia
					gene 5837	metallophosphoesterase	Cedratvirus lausannensis
					gene 5996	hypothetical protein psal_cds_664	Pandoravirus salinus
					gene 6056	ankyrin repeat domain	Pandoravirus salinus
					gene 6057	hypothetical protein psal_cds_1276	Pandoravirus salinus
					gene 6061	hypothetical protein pdul_cds_552	Pandoravirus dulcis
					gene 6062	hypothetical protein pdul_cds_552	Pandoravirus dulcis
					gene 6079	Ankyrin repeat-containing domain	Cedratvirus A11
					gene 6476	hypothetical protein	Acanthamoeba castellanii medusavirus
					gene 6852	Dyptype peroxidase	Mollivirus sibericum
					gene 7507	Von willebrand factor type A domain	Mollivirus sibericum
					gene 7510	hypothetical protein ml_68	Mollivirus sibericum
					gene 7511	hypothetical protein ml_67	Mollivirus sibericum
					gene 7518	hypothetical protein LCPAC404_00280	Pithovirus LCPAC404
					gene 7519	hypothetical protein psal_cds_175	Pandoravirus salinus
					gene 7621	hypothetical protein	Acanthamoeba castellanii medusavirus
					gene 8253	hypothetical protein psal_cds_367	Pandoravirus salinus
					gene 8314	hypothetical protein pqer_cds_358	Pandoravirus quercus
					gene 8317	hypothetical protein pmac_cds_862	Pandoravirus macleodensis
					gene 8684	hypothetical protein	Acanthamoeba castellanii medusavirus
					gene 8752	hypothetical protein pqer_cds_524	Pandoravirus quercus
					gene 9034	Ankyrin repeat-containing protein	Cedratvirus Zaza IHUMI
					gene 9183	TM EGFR-like domain	Pandoravirus quercus
					gene 9880	Ser/Thr kinase	Mollivirus sibericum
					gene 10328	hAT family C-terminal dimerisation region domain	Pandoravirus macleodensis
					gene 10330	putative serine/threonine-protein kinase/receptor	Acanthamoeba polyphaga mimivirus
					gene 10518	metacaspase	Acanthamoeba castellanii medusavirus
					gene 10519	putative VLTF-2 transcription factor	Acanthamoeba castellanii medusavirus
					gene 11310	Beta helix superfamily incomplete domain	Pandoravirus dulcis
					gene 11814	hypothetical protein pdul_cds_237	Pandoravirus dulcis
					gene 11861	hypothetical protein pneo_cds_110	Pandoravirus neocaledonia
					gene 11874	dual specificity phosphatase	Acanthamoeba castellanii medusavirus
					gene 12097	ankyrin repeat protein	Pandoravirus inopinatum
					gene 12422	Ankyrin repeat-containing protein	Brazilian cedratvirus IHUMI
					gene 12424	hypothetical protein pdul_cds_1005	Pandoravirus dulcis
					gene 12489	hypothetical protein ml_315	Mollivirus sibericum
					gene 12806	Transposase protein	Pandoravirus neocaledonia
					gene 13686	hypothetical protein pmac_cds_862	Pandoravirus macleodensis
					gene 13877	hypothetical protein pdul_cds_687	Pandoravirus dulcis
					gene 14041	hypothetical protein psal_cds_600	Pandoravirus salinus
					gene 14044	hypothetical protein	Acanthamoeba castellanii medusavirus
					gene 14694	GIY-YIG nuclease	Catovirus CTV1
					gene 14823	DEDDy 3'-5' exonuclease domain-containing	Mollivirus sibericum
					gene 15097	hypothetical protein pmac_cds_862	Pandoravirus macleodensis
					gene 15332	hypothetical protein	Acanthamoeba castellanii medusavirus
					gene 15343	Transposase protein	Pandoravirus dulcis
					gene 15663	hypothetical protein	Acanthamoeba castellanii medusavirus
					gene 15677	hypothetical protein ml_43	Mollivirus sibericum
					gene 15678	hypothetical protein ml_63	Mollivirus sibericum
					gene 15897	hypothetical protein pmac_cds_864	Pandoravirus macleodensis
					gene 15921	Methyltransferase	Pandoravirus neocaledonia
					gene 15991	DNA-directed RNA polymerase II subunit RPB1	Mollivirus sibericum
					gene 15994	Deoxyuridine 5'-triphosphate nucleotidohydrolase	Mollivirus sibericum
					gene 15995	hypothetical protein ml_309	Mollivirus sibericum
					gene 15996	Thioredoxin-1	Mollivirus sibericum
					gene 16143	ankyrin repeat domain	Pandoravirus neocaledonia
					gene 16696	F-box domain protein	Pandoravirus inopinatum
					gene 16762	endonuclease V	Acanthamoeba castellanii medusavirus
					gene 16763	endonuclease V	Acanthamoeba castellanii medusavirus
					gene 16976	Protein kinase	Pandoravirus quercus
					gene 17378	hypothetical protein psal_cds_1092	Pandoravirus salinus
					gene 17931	Ankyrin repeat-containing domain	Cedratvirus A11
					gene 18143	hypothetical protein ml_311	Mollivirus sibericum
					gene 18144	MYM-type zinc finger	Mollivirus sibericum
					gene 18145	hypothetical protein ml_313	Mollivirus sibericum
					gene 18146	hypothetical protein ml_314	Mollivirus sibericum
					gene 18167	hypothetical protein	Acanthamoeba castellanii medusavirus
					gene 18682	hypothetical protein	Acanthamoeba castellanii medusavirus
					gene 18684	hypothetical protein	Acanthamoeba castellanii medusavirus
					gene 19481	hypothetical protein	Acanthamoeba castellanii medusavirus
					gene 19636	hypothetical protein psal_cds_27	Pandoravirus salinus
					gene 19919	Ankyrin repeat-containing domain	Cedratvirus A11
					gene 20289	hypothetical protein	Pandoravirus inopinatum
					gene 20390	hypothetical protein ml_178	Mollivirus sibericum
					gene 21000	hypothetical protein	Acanthamoeba castellanii medusavirus
					gene 21001	hypothetical protein	Acanthamoeba castellanii medusavirus
					gene 21003	Putative serine/threonine-protein kinase/receptor	Cedratvirus A11
					gene 21141	hypothetical protein ml_222	Mollivirus sibericum
					gene 21147	hypothetical protein	Acanthamoeba castellanii medusavirus
					gene 21148	hypothetical protein	Acanthamoeba castellanii medusavirus
					gene 21151	putative HD hydrolase	Acanthamoeba castellanii medusavirus
					gene 21177	hypothetical protein	Pandoravirus inopinatum
					gene 21485	hypothetical protein psal_cds_664	Pandoravirus salinus
					gene 21785	Protein kinase	Pandoravirus quercus
					gene 22183	SPFH domain containing protein	Pandoravirus salinus
					gene 22187	lipid raft-associated protein	Pandoravirus inopinatum
					gene 22213	putative glycosyltransferase	Acanthamoeba castellanii medusavirus
					gene 22214	putative GIY-YIG endonuclease	Acanthamoeba castellanii medusavirus
					gene 22319	hypothetical protein	Acanthamoeba castellanii medusavirus
					gene 23594	lipid raft-associated protein	Pandoravirus inopinatum
					gene 23677	hypothetical protein LCMAC101_02410	Marseillevirus LCMAC101
					gene 24161	methyltransferase	Pithovirus LCPAC202
					gene 24609	Morn repeat protein	Pandoravirus inopinatum
					gene 24719	Protein kinase	Pandoravirus quercus
					gene 25413	NUDIX hydrolase	Pacmanvirus A23
					gene 25902	ankyrin repeat	Cedratvirus lausannensis
					gene 26049	conserved hypothetical protein	Melbournevirus
					gene 26157	hypothetical protein	Acanthamoeba castellanii medusavirus
					gene 26423	Signal peptidase I	Pandoravirus macleodensis
					gene 26678	hypothetical protein ml_392	Mollivirus sibericum
					gene 26679	hypothetical protein pqer_cds_358	Pandoravirus quercus
					gene 26689	hypothetical protein pdul_cds_975	Pandoravirus dulcis
					gene 26846	Transposase protein	Pandoravirus neocaledonia
					gene 27724	hAT family C-terminal dimerisation region domain	Pandoravirus neocaledonia
					gene 28145	putative serine/threonine protein kinase receptor	Mimivirus sp. SH
					gene 28652	hypothetical protein	Acanthamoeba castellanii medusavirus
					gene 28922	hypothetical protein pdul_cds_145	Pandoravirus dulcis
					gene 30317	Transposase protein	Pandoravirus dulcis
					gene 30447	hypothetical protein	Acanthamoeba castellanii medusavirus
					gene 31048	molybdenum cofactor carrier	Acanthamoeba castellanii medusavirus
					gene 31606	Transposase protein	Pandoravirus dulcis
					gene 32057	Protein kinase	Pandoravirus quercus
					gene 32060	hypothetical protein	Pandoravirus inopinatum
					gene 32143	Ankyrin repeat-containing protein	Brazilian cedratvirus IHUMI
					gene 32516	Ser/Thr protein kinase	Acanthamoeba castellanii medusavirus
					gene 32520	Pseudo ankyrin repeat-like	Cedratvirus A11
					gene 32555	FG-GAP repeat-containing protein	Acanthamoeba castellanii medusavirus
					gene 32561	Protein kinase	Pandoravirus quercus
					gene 32902	DNA helicase	Acanthamoeba castellanii medusavirus
					gene 32903	hypothetical protein	Acanthamoeba castellanii medusavirus
					gene 33161	conserved putative membrane protein	Lausannevirus
					gene 33597	hypothetical protein pmac_cds_14	Pandoravirus macleodensis
					gene 33828	SPFH domain containing protein	Pandoravirus neocaledonia
					gene 33841	hypothetical protein ml_415	Mollivirus sibericum
					gene 33886	ankyrin repeat domain-containing protein	Bodo saltans virus
					gene 34161	hypothetical protein LCPAC404_00280	Pithovirus LCPAC404
					gene 34598	hypothetical protein	Acanthamoeba castellanii medusavirus
					gene 34646	Protein kinase	Pandoravirus quercus
					gene 35094	Ankyrin repeat-containing protein, partial	Brazilian cedratvirus IHUMI
					gene 35153	hypothetical protein LCMAC201_04430	Marseillevirus LCMAC201
					gene 35719	Ribonucleoside-diphosphate reductase small chain	Pandoravirus quercus
					gene 36016	HAUS5 superfamily incomplete domain	Pandoravirus dulcis
					gene 36403	putative DNA primase	Acanthamoeba castellanii medusavirus
					gene 36505	Transposase protein	Pandoravirus dulcis
					gene 36532	Morn repeat protein	Pandoravirus inopinatum
					gene 37018	BCS1 N / AAA ATPase	Pandoravirus neocaledonia
					gene 37376	ankyrin repeat domain	Pandoravirus salinus
					gene 37713	hypothetical protein pdul_cds_237	Pandoravirus dulcis
					gene 38243	Protein kinase	Pandoravirus quercus
					gene 38372	hypothetical protein	Acanthamoeba castellanii medusavirus
					gene 38398	hypothetical protein ml_219	Mollivirus sibericum
					gene 38628	Metallophosphoesterase	Cedratvirus Zaza IHUMI
					gene 39192	hypothetical protein ml_238	Mollivirus sibericum
					gene 39337	hypothetical protein	Acanthamoeba castellanii medusavirus
					gene 39447	alkylated DNA repair dioxygenase	Pithovirus LCPAC304
					gene 39570	Metallophosphoesterase	Cedratvirus Zaza IHUMI
					gene 40414	ubiquitin	Brazilian marseillevirus
					gene 25068	hypothetical protein Hokovirus_1_255	Hokovirus HKV1
					gene 6073	site-specific DNA-methyltransferase CviBI	Micromonas pusilla virus 12T
					gene 8888	site-specific DNA-methyltransferase CviBI	Micromonas pusilla virus 12T
					gene 9037	site-specific DNA-methyltransferase CviBI	Micromonas pusilla virus 12T
					gene 10517	hypothetical protein MpV1_087c	Micromonas sp. RCC1109 virus MpV1
					gene 12832	site-specific DNA-methyltransferase CviBI	Micromonas pusilla virus 12T
					gene 17077	site-specific DNA-methyltransferase CviBI	Micromonas pusilla virus 12T
					gene 26786	hypothetical protein MpV1_036	Micromonas sp. RCC1109 virus MpV1
					gene 24486	hypothetical protein OlV7_033	Ostreococcus lucimarinus virus 7
					gene 24487	putative acetolactate synthase large subunit	Ostreococcus tauri virus 2
					gene 26787	hypothetical protein OlV2_035	Ostreococcus lucimarinus virus 2
					gene 27549	putative acetolactate synthase large subunit	Ostreococcus tauri virus 2
					gene 6845	hypothetical protein EQVG_00041	Emiliania huxleyi virus 207

### Sheet: C
COG annotation of genes sharing best hits with ARMs.
		Query	Seed ortholog	e-value	score	COG cat	description
		g4794.t1	130081.XP_005704012.1	5.2e-14	85.5	KLT	protein kinase activity
		g4867.t1	242159.ABO97569	1.9e-136	492.3	F	Ribonucleotide reductase, small chain
		g4876.t1	3988.XP_002510915.1	3e-34	152.5	C	Hypersensitive-induced response protein
		g5757.t1	7739.XP_002597649.1	1.8e-12	80.5
		g5836.t1	1185652.USDA257_c48130	7.5e-15	87.0	S	Calcineurin-like phosphoesterase
		g5837.t1	529818.AMSG_02324T0	1.1e-15	89.7	S	Calcineurin-like phosphoesterase
		g6073.t1	411489.CLOL250_01513	1.4e-29	137.5	L	D12 class N6 adenine-specific DNA methyltransferase
		g6845.t1	2850.Phatr47326	1.3e-11	77.8
		g6852.t1	1028806.GGE_1560	2.7e-27	129.4	P	Dyp-type peroxidase
		g8888.t1	470145.BACCOP_03179	3e-10	71.2	H	COG0338 Site-specific DNA methylase
		g9037.t1	760568.Desku_1876	6.6e-27	128.3	L	PFAM D12 class N6 adenine-specific DNA methyltransferase
		g9608.t1	7668.SPU_021129-tr	2e-17	97.1
		g10328.t1	8049.ENSGMOP00000000119	9.2e-11	75.1	L	Protein of unknown function (DUF 659)
		g10330.t1	212035.YR818_MIMIV	4.6e-27	129.8	S	protein serine/threonine kinase activity
		g10518.t1	202698.XP_007387201.1	8.6e-44	184.5	DO	Caspase domain
		g10731.t1	7739.XP_002590979.1	1.2e-06	60.1
		g10963.t1	7668.SPU_021129-tr	3.8e-31	143.3
		g11779.t1	7739.XP_002606193.1	2.7e-27	131.3
		g11814.t1	472759.Nhal_3012	4.6e-08	63.9	S	Protein of unknown function (DUF433)
		g11874.t1	41875.XP_007513221.1	2.1e-13	82.4	V	Belongs to the protein-tyrosine phosphatase family. Non-receptor class dual specificity subfamily
		g12034.t1	7668.SPU_021129-tr	6.2e-08	65.1
		g12767.t1	7668.SPU_021129-tr	2.5e-18	99.0
		g12832.t1	1121472.AQWN01000003_gene1459	3.6e-14	85.1	L	PFAM D12 class N6 adenine-specific DNA methyltransferase
		g14014.t1	446465.Bfae_27650	1.2e-26	127.9	I	Acyltransferase
		g14694.t1	4792.ETI40842	3e-24	118.6	S	zinc finger
		g14823.t1	13249.RPRC012064-PA	3.4e-16	93.6	L	3'-5' exonuclease
		g14957.t1	109760.SPPG_05358T0	1.2e-15	89.7	S	Iojap-like ribosome-associated protein
		g15343.t1	489825.LYNGBM3L_71330	3.8e-21	110.5	L	Putative transposase DNA-binding domain
		g15431.t1	7739.XP_002597649.1	4.1e-09	68.9
		g15921.t1	316273.XCV1110	6.1e-102	377.5	L	DNA methylase
		g15991.t1	92637.XP_007813748.1	4.2e-25	122.5	K	DNA-dependent RNA polymerase catalyzes the transcription of DNA into RNA using the four ribonucleoside triphosphates as substrates
		g15994.t1	72664.XP_006404430.1	1.1e-34	153.3	F	Deoxyuridine 5'-triphosphate
		g15996.t1	218851.Aquca_010_00599.1	1e-14	86.3	O	Belongs to the thioredoxin family
		g16762.t1	192875.XP_004342701.1	5e-07	60.5	L	endoribonuclease activity, producing 5'-phosphomonoesters
		g16763.t1	28583.AMAG_06222T0	2.6e-07	62.0	L	Endonuclease V
		g16976.t1	3218.PP1S202_71V6.1	4.1e-11	75.9
		g17077.t1	470145.BACCOP_03179	8.8e-10	69.7	H	COG0338 Site-specific DNA methylase
		g17615.t1	756067.MicvaDRAFT_3400	1.8e-11	75.9	L	Endonuclease/Exonuclease/phosphatase family
		g21001.t1	227086.JGI_V11_33391	1.9e-10	73.9	KLT	protein kinase activity
		g21003.t1	212035.YR831_MIMIV	4.3e-22	110.5	S	protein serine/threonine kinase activity
		g21785.t1	3218.PP1S202_71V6.1	3.2e-12	80.1
		g22187.t1	3988.XP_002510915.1	1.2e-07	62.4	C	Hypersensitive-induced response protein
		g22214.t1	40149.OMERI12G01420.1	3.3e-07	61.6	L	GIY-YIG catalytic domain
		g22661.t1	7668.SPU_021129-tr	6.2e-11	75.9
		g23594.t1	3988.XP_002510915.1	1.2e-07	62.4	C	Hypersensitive-induced response protein
		g24161.t1	405948.SACE_0653	6.3e-16	91.7	V	cephalosporin hydroxylase
		g24487.t1	330214.NIDE2332	2.2e-84	320.1	H	Thiamine pyrophosphate enzyme, N-terminal TPP binding domain
		g24719.t1	3218.PP1S202_71V6.1	2.7e-10	73.6
		g25413.t1	1434325.AZQN01000003_gene2423	1.2e-09	70.9	F	Provides the precursors necessary for DNA synthesis. Catalyzes the biosynthesis of deoxyribonucleotides from the corresponding ribonucleotides
		g25653.t1	303518.XP_005726791.1	3.3e-21	110.2	S	piggyBac transposable element-derived protein 4-like
		g26093.t1	7739.XP_002603067.1	3.1e-12	80.1	S	ATP binding
		g26423.t1	7719.XP_004227128.2	9e-22	110.5	U	signal peptide processing
		g26786.t1	227086.JGI_V11_47721	6.2e-110	404.4	M	DegT/DnrJ/EryC1/StrS aminotransferase family
		g26787.t1	1150626.PHAMO_230048	7.6e-32	144.4	E	COG0028 Thiamine pyrophosphate-requiring enzymes acetolactate synthase, pyruvate dehydrogenase (cytochrome), glyoxylate carboligase, phosphonopyruvate decarboxylase
		g26846.t1	472759.Nhal_1363	9.7e-20	105.5	L	PFAM transposase IS605 OrfB
		g27549.t1	642492.Clole_1708	1.8e-49	203.4	EH	Belongs to the TPP enzyme family
		g28145.t1	157072.XP_008877362.1	3.1e-10	72.0	KLT	protein kinase activity
		g31671.t1	7668.SPU_021129-tr	1.4e-10	73.6
		g32516.t1	212035.YR818_MIMIV	3e-155	556.2	S	protein serine/threonine kinase activity
		g32561.t1	3218.PP1S202_71V6.1	4.7e-08	66.2
		g32902.t1	3988.XP_002527439.1	7.7e-23	115.9	KL	SWI SNF-related matrix-associated actin-dependent regulator of chromatin subfamily A member 3-like
		g33828.t1	575540.Isop_3000	4.4e-28	131.7	O	PFAM SPFH domain Band 7 family
		g34646.t1	3218.PP1S202_71V6.1	2.9e-11	77.0
		g35719.t1	70448.A0A090M877	3.9e-102	378.3	F	Ribonucleotide reductase, small chain
		g36403.t1	10506.Q98507_PBCV1	6e-32	145.2	S	D5 N terminal like
		g37018.t1	529818.AMSG_03069T0	1.4e-35	157.5	O	respiratory chain complex III assembly
		g38628.t1	5786.XP_003290734.1	2.8e-32	146.0	S	Calcineurin-like phosphoesterase
		g39447.t1	35128.Thaps42543	6.9e-08	63.9	L	2OG-Fe(II) oxygenase superfamily
		g39570.t1	5786.XP_003290734.1	1e-27	130.6	S	Calcineurin-like phosphoesterase
		g40414.t1	3055.EDO98280	4.1e-17	94.0	J	Ribosomal_L40e
		# 70 queries scanned
		# Total time (seconds): 7.03937697411
		# Rate: 9.94 q/s
